# Extracellular vesicles promote proliferation in an animal model of regeneration

**DOI:** 10.1101/2024.03.22.586206

**Authors:** Priscilla N. Avalos, Lily L. Wong, David J. Forsthoefel

## Abstract

Extracellular vesicles (EVs) are secreted nanoparticles composed of a lipid bilayer that carry lipid, protein, and nucleic acid cargo between cells as a mode of intercellular communication. Although EVs can promote tissue repair in mammals, their roles in animals with greater regenerative capacity are not well understood. Planarian flatworms are capable of whole body regeneration due to pluripotent somatic stem cells called neoblasts that proliferate in response to injury. Here, using transmission electron microscopy, nanoparticle tracking analysis, and protein content examination, we showed that EVs enriched from the tissues of the planarian *Schmidtea mediterranea* had similar morphology and size as other eukaryotic EVs, and that these EVs carried orthologs of the conserved EV biogenesis regulators ALIX and TSG101. PKH67-labeled EVs were taken up more quickly by S/G2 neoblasts than G1 neoblasts/early progeny and differentiated cells. When injected into living planarians, EVs from regenerating tissue fragments enhanced upregulation of neoblast-associated transcripts. In addition, EV injection increased the number of *F-ara*-EdU-labelled cells by 49% as compared to buffer injection only. Our findings demonstrate that regenerating planarians produce EVs that promote stem cell proliferation, and suggest the planarian as an amenable *in vivo* model for the study of EV function during regeneration.
