## Supplementary Table 1 for "Extracellular vesicles promote proliferation in an animal model of regeneration"

### Sheet: Sheet1
Sample	Protein (mg/ml)	A280
CMFB + collagenase after PEG	0.475	0.3169
CMFB + collagenase after PEG+SEC	0	0.0003
EVs in CMFB + collagenase after PEG	9.781	6.5239
EVs in CMFB + collagenase after PEG+SEC	6.477	4.3204
Legend
CMF with BSA (1%) and collagenase (1 mg/ml) (rows 2 and 3) or CMFB+collagenase with EVs (rows 4 and 5) were precipitated with PEG (rows 2 and 4), followed by SEC enrichment of the resuspended PEG pellet (rows 3 and 5). See Methods for details.
